# GeDi: Simplifying Gene Set Distances for Enhanced Omics Interpretation in R/Bioconductor

**DOI:** 10.1101/2025.10.10.681592

**Authors:** Annekathrin Silvia Nedwed, Arsenij Ustjanzew, Najla Abassi, Leon Dammer, Alicia Schulze, Sara Salome Helbich, Michael Delacher, Konstantin Strauch, Federico Marini

## Abstract

**Background:** Functional enrichment analysis is a standard component in many omics data analysis workflows, supported by a variety of methods and algorithms. However, despite their utility and wide application, these methods often return the results as an extensive and redundant list of gene sets, impeding interpretation and hypothesis generation. Moreover, network based information can provide additional biological context through functional interaction data, yet this is often overlooked by existing tools.

**Results:** We developed GeDi, an R/Bioconductor package designed to streamline and standardize the interpretation of functional enrichment results. GeDi aggregates gene sets into biologically meaningful clusters using a suite of gene set distance metrics and clustering algorithms, aimed to reduce redundancy and improve clarity. GeDi also enables the integration of protein-protein interaction (PPI) data, through the implementation of a weighted distance metric, providing a richer biological context by capturing functional connectivity between pathways and their components. The package offers visualizations, aggregation, and automated reporting, and is available as both a stand-alone R-package and an interactive Shiny application.

**Conclusion:** GeDi facilitates clearer, faster interpretation of enrichment results by combining clustering and network context. Application to a public RNA-seq dataset revealed coherent biological themes, supporting both experimental and computational research. GeDi is freely available in the Bioconductor project under the MIT license (https://bioconductor.org/packages/GeDi), and a demo instance is accessible on the Shiny server (http://shiny.imbei.uni-mainz.de:3838/GeDi).
