## Supplementary Table 1 for "GeDi: Simplifying Gene Set Distances for Enhanced Omics Interpretation in R/Bioconductor"

### Sheet: Sheet1
tool_name	tool_manuscript	doi_manuscript	project_homepage	available_documentation_demo	input_formats	perform_enrichment_analysis	quantification_of_gene_set_similarity	aggregation_of_gene_sets	web_application	visual_summaries_GOgraphs	interactive_visualisations	reproducibility_reports_sessions	bioconductor_integration	software_language	software_packaged	software_license	usage_modality	misc_info
BinGO	https://academic.oup.com/bioinformatics/article/21/16/3448/216306?login=false	10.1093/bioinformatics/bti551	http://www.psb.ugent.be/cbd/papers/BiNGO	No	Either List of genes or subset of Cytoscape network	Yes	No	No	No	Yes	Yes (if imported to Cytoscape)	Yes (results downloadable)	No	Java	No	GNU General Public Licence	Plug-In to Cytoscape	Provided link does no longer work
ClueGO	https://academic.oup.com/bioinformatics/article/25/8/1091/324247?login=false	10.1093/bioinformatics/btp101	http://www.ici.upmc.fr/cluego/cluegoDownload.shtml	Yes	Gene identifier Sets or Cytoscape output	Yes	Yes, based on kappa statistics	Yes, iterative merging based on kappa threshold	No	Yes	No	Yes	No	Not explicitly mentioned, but Cytoscape plugin, so probably Java	No	No direct lincence stated, but free for academic use and repurpose (after being granted permission by the authors)	Webtool
clusterProfiler + enrichplot	https://www.sciencedirect.com/science/article/pii/S2666675821000667	10.1016/j.xinn.2021.100141	https://bioconductor.org/packages/clusterProfiler/	Yes	List of gene ids and background	Yes	No	No	No	Yes	Yes	No	Yes	R	Yes	Artistic-2.0	R package
DAVID	https://link.springer.com/article/10.1186/gb-2007-8-9-r183, https://www.nature.com/articles/nprot.2008.211	10.1186/gb-2007-8-9-r183, 10.1038/nprot.2008.211	https://davidbioinformatics.nih.gov/	Yes	List of Gene Ids	Yes	Yes, but only Kappa statistic	Yes	No	No	No	Yes	Yes (RDAVIDWebService package)	Java, JavaScript, Perl	No	free for all users (individual license statement)	Website	There are Java and Python clients available to download to use the website via an API client offline (https://doi.org/10.1093/bioinformatics/bts251)
DOSim	https://bmcbioinformatics.biomedcentral.com/articles/10.1186/1471-2105-12-266	10.1186/1471-2105-12-266	http://bioinfo.hrbmu.edu.cn/dosim	No	List of Entrez Ids or DO terms	Yes	Yes	Yes, hierachical clustering	No	Yes	No	Yes (results, figures, R scripts)	No	R	Yes	GPL	R package	Package was removed from CRAN
EnrichmentMap	https://journals.plos.org/plosone/article?id=10.1371/journal.pone.0013984, https://f1000research.com/articles/3-141/v1	10.1371/journal.pone.0013984	http://baderlab.org/Software/EnrichmentMa	Yes	List of gene sets	No	Yes, gene overlap	No	No	Yes	Not directly, but results can be exported to Cytoscape	Yes (plots and input for Cytoscape)	No	Java	No	GNU LGPL	Cytoscape Plugin
enrichR	https://bmcbioinformatics.biomedcentral.com/articles/10.1186/1471-2105-14-128	10.1186/1471-2105-14-128	https://maayanlab.cloud/Enrichr/	Yes	List of genes	Yes	No	Yes, internal algorithm	Yes, web app	Yes	Yes	Yes (results and plots)	No	Javascript, R	Yes	GPL-2/GPL-3 (R package)	R package but also Webtool
FGNet	https://academic.oup.com/bioinformatics/article/31/10/1686/176902	10.1093/bioinformatics/btu864	https://bioconductor.org/packages/FGNet/	Yes	Either list of genes or enrichment results	Not directly, but via external tools (DAVID, topGO, GAGE or GeneCodis)	Yes, via binary distance in the adjacency matrix	Yes, via hierachical clustering	No	Yes	No	Yes (igraph objects of the results)	Yes	R	Yes	GPL (>=2)	R package
funcExplorer	link.springer.com/article/10.1186/s12864-018-5176-x	10.1186/s12864-018-5176-x	https://biit.cs.ut.ee/funcexplorer	No	Gene/Protein Expression Matrix	Yes, via g:Profiler	No	Yes, via aggregation of sparse clusters	No	Yes	Yes	Yes	No	Python	No	GNU GPL3	Webtool	Also seems to be no longer maintained as the website link does not lead to the tool.
FunSet	https://link.springer.com/article/10.1186/s12859-019-2960-9?fromPaywallRec=false	10.1186/s12859-019-2960-9	http://funset.uno, https://github.com/mlhale/funset-enrichment-visualization	No	List of Gene Ids (HGNC, MOD, VGNC)	Yes	Yes, but only AIC and Lin index	Yes, via scikit-learn Pythn package	No	Yes	No	Yes (Generation of a link that can be used to return to your analysis as well export of visualisations)	No	Python, C++, JavaScript	No	GPL-3	Webtool, API access or command line tool	Webtool link still exists and leads somewhere, but the tool does not load
g:Profiler	https://academic.oup.com/nar/article/47/W1/W191/5486750	10.1093/nar/gkz369	https://cran.r-project.org/web/packages/gprofiler2/index.html	Yes	List of genes	Yes	No	No	Yes, web app	Yes	Yes	Yes (results and visualisations)	No	R, Python	Yes	GPL-2/3 (R package)	R and Python package, as well as API access and Galaxy integration
GeDi	Presented in this work	Presented in this work	https://github.com/AnnekathrinSilvia/GeDi, https://bioconductor.org/packages/GeDi/	Yes	Table of Gene Set Ids and gene ids	No	Yes	Yes	Yes	Yes	Yes	Yes	Yes	R	Yes	MIT	Package, Shiny Application and Demo Website
GeneSetCluster	https://link.springer.com/article/10.1186/s12859-020-03784-z	10.1186/s12859‑020‑03784‑z	https://github.com/TranslationalBioinformaticsUnit/GeneSetCluster	Yes	Gene-set Analysis Output from tools like GSA	No	Yes, via relative risks	Yes, via kmeans or hierachical clustering	No	Yes	No	Yes	No	R	Yes	GNU GENERAL PUBLIC LICENSE	R package	New version GeneSetCluster2.0 exists
GeneTonic	https://bmcbioinformatics.biomedcentral.com/articles/10.1186/s12859-021-04461-5	10.1186/s12859-021-04461-5	https://github.com/federicomarini/GeneTonic, https://bioconductor.org/packages/GeneTonic/, http://shiny.imbei.uni-mainz.de:3838/GeneTonic	Yes	Expression data, Functional enrichment results, differential expression results	No	No	No	Yes	Yes	Yes	Yes	Yes	R	Yes	MIT	R package plus Webtool via demo instance
GeneTrail	https://pubmed.ncbi.nlm.nih.gov/34604304/	10.3389/fmolb.2021.716544	http://genetrail.bioinf.uni-sb.de	Yes	Gene expression data, protein data, miRNA or genetic variation data	Yes	No	No	No	Yes	Yes	Yes (tables and figures)	No	probably Python but not explicitly mentioned	No	Not explicitly mentioned	Webtool and API acces	The tool will be deactivated July 1st 2025
GO2Sum	https://www.nature.com/articles/s41540-024-00358-0?fromPaywallRec=false	10.1038/s41540-024-00358-0	https://github.com/kiharalab/GO2Sum	Yes	List of GO terms	No	No	Yes, text summary of the terms	No	No	No	No	No	Python	Yes	GPL	Python package	Provides textual summaries of the GO terms using LLMs, model can be downloaded from Github
GOGO	https://www.nature.com/articles/s41598-018-33219-y	10.1038/s41598-018-33219-y	http://dna.cs.miami.edu/GOGO/	Yes	List of GO terms	No	Yes	No	Yes, web app	No	No	Yes (results as tables)	No	Perl	Yes	Not explicitly mentioned	Webtool and donwloadable Perl package
GOMCL	https://link.springer.com/article/10.1186/s12859-020-3447-4?fromPaywallRec=false	10.1186/s12859-020-3447-4	https://github.com/Guannan-Wang/GOMCL, https://www.lsugenomics.org/	Yes	Go enrichment results and GO ontology file	No	Yes, Jaccard or Overlap coefficient	Yes, via Markov Clustering	No	Yes	Not directly, but results can be exported to Cytoscape	Yes (plots and input for Cytoscape)	No	Python	Yes	GNU GENERAL PUBLIC LICENSE	Python command line toolkit
GOntoSim	https://www.nature.com/articles/s41598-022-07624-3?fromPaywallRec=false	10.1038/s41598-022-07624-3	http://www.cbrlab.org/GOntoSim.html, https://github.com/cbrl-nuces/GOntoSim	Yes	List of GO IDs	No	Yes	Yes, hierachical clustering	Yes, web app	No	No	Not mentioned	No	Python	Yes	Not explicitly mentioned	Webtool, but can also be downloade for local use
GOrilla	https://bmcbioinformatics.biomedcentral.com/articles/10.1186/1471-2105-10-48	10.1186/1471-2105-10-48	https://cbl-gorilla.cs.technion.ac.il/	Yes	List of gene ids (with optional list of background genes)	Yes	No	No	Yes	Yes	Yes	Yes (excel Table of results)	No	Java	No	No information	Webtool	Website still works
GOSemSim	https://academic.oup.com/bioinformatics/article/26/7/976/213143	10.1093/bioinformatics/btq064	https://bioconductor.org/packages/GOSemSim/	Yes	List of GO terms	No	Yes	No	No	No	No	No	Yes	R	Yes	Artistic-2.0	R package
HPOSim	https://journals.plos.org/plosone/article?id=10.1371/journal.pone.0115692	10.1371/journal.pone.0115692	https://sourceforge.net/projects/hposim/	No	List of HPO terms, genes or diseases	Yes	Yes	No	No	No	No	Not mentioned	No	R	Yes	Not explicitly mentioned	R package	Last update was released 8 years ago
IPA	https://academic.oup.com/bioinformatics/article/30/4/523/202720	10.1093/bioinformatics/btt703	http://www.ingenuity.com	Yes	List of differentially expressed genes	Yes	No	No	No	Yes	Yes	No information	No	No information	No	No information	Webtool
KOBAS-i	https://academic.oup.com/nar/article/49/W1/W317/6292104, https://academic.oup.com/nar/article/39/suppl_2/W316/2507217	10.1093/nar/gkab447	http://bioinfo.org/kobas	Yes	List of gene ids or expression matrices	Yes	Yes, Jaccard Index	No	No	Yes	Yes	Yes	No	Python	No	No information	Webtool
Lego	https://www.nature.com/articles/srep18871	10.1038/srep18871	https://omics.fudan.edu.cn/static/softwares/Lego.tar.gz	No	List of genes and Genesets	Yes	No	No	No	No	No	Not mentioned	No	R	Yes	No information about the license available	R package	Link to the old download website is provided but does not work
Metascape	https://www.nature.com/articles/s41467-019-09234-6	10.1038/s41467-019-09234-6	https://metascape.org/gp/index.html#/main/step1	Yes	List of gene ids	Yes	Yes, kappa statistic	Yes, hierachical clustering	No	Yes	No	Yes (Report, Excel file, PP presentation and data files)	No	Javascript, Python	No	free for all users for research purposes (individual license statement)	Webtool
NaviGO	https://link.springer.com/protocol/10.1007/978-1-4939-8561-6_9?fromPaywallRec=false, https://link.springer.com/article/10.1186/s12859-017-1600-5?fromPaywallRec=false	10.1186/s12859-017-1600-5	https://kiharalab.org/navigo/	Yes	List of Genes or list of GO terms	Yes	Yes, via different semantic similarities, but only for GO terms	No	No	Yes	Yes	Yes (results table and visualisations)	No	Perl, Python, Ruby	No	GNU Lesser General Public License Ver.2.1	Webtool
PathwayConnector	https://academic.oup.com/bioinformatics/article/35/5/889/5074196	10.1093/bioinformatics/bty693	https://pathwayconnector.cing-big.hpcf.cyi.ac.cy/#	Yes	List of gene or pathway ids	Yes (using enrichR, clusterProfiler or ReactomePA)	No	Yes	Yes, web app	Yes	Yes	Yes (can download graph data)	No	R	No	Not explicitly mentioned	Webtool
ReviGO	https://journals.plos.org/plosone/article?id=10.1371/journal.pone.0021800	10.1371/journal.pone.0021800	http://revigo.irb.hr/	Yes	List of GO terms	No	Yes, via semantic similarity	Yes, via a dedicated clustering algorithm which is similar to hierachical clustering	No	Yes	Yes	Yes (of visualisations)	No	Java	No	No information about the license available	Webtool, API
SetRank	https://doi.org/10.1186/s12859-017-1571-6	10.1186/s12859-017-1571-6	https://github.com/C3c6e6/SetRank?tab=readme-ov-file	Yes	List of NCBI Entrez Gene identifiers	Yes	No	No	No	Yes	No	No	No	R, Perl, Python	Yes	No information about the license available	Package (and formerly Website)	Seems to be no longer maintained. It was removed from CRAN in 2023 and the website also no longer exists.
ToppGene Suite	https://pmc.ncbi.nlm.nih.gov/articles/PMC2703978/	10.1093/nar/gkp427	http://toppgene.cchmc.org	Yes	List of genes (plus possibly background genes?)	Yes	No	No	No	Yes	No information	Yes (HTML output)	No	Java	No	Free for academic use (individual license statement)	Webtool
ViSEAGO	https://link.springer.com/article/10.1186/s13040-019-0204-1?fromPaywallRec=false	10.1186/s13040-019-0204-1	https://bioconductor.org/packages/ViSEAGO/	Yes	List of genes or proteins	Yes (with topGO)	Yes, via the methods of the GOSemSim package	Yes, via hierachical clustering	No	Yes	Yes	Mentioned to track parameters, but no mention how to download/save that	Yes	R	Yes	GPL-3 bioconductor.org	R package
vissE	https://doi.org/10.1186/s12859-024-05676-y	10.1186/s12859-024-05676-y	https://bioconductor.org/packages/vissE/	Yes	Enrichment results	No	Yes, ARI, Jaccard or Overlap Coefficient	Yes, graph clustering	No	Yes	Yes	No information	Yes	R	Yes	GPL-3	R package	Compares different enrichment results
WebGestalt	https://academic.oup.com/nar/article/47/W1/W199/5494758	10.1093/nar/gkz401	https://www.webgestalt.org/	Yes	Gene ids	Yes	Yes, Jaccard Index	Yes	No	Yes	Yes	Yes (HTML report)	No	R, Rcpp, Javascript	Yes	LGPL-2 | LGPL-2.1 | LGPL-3 (for R package)	Webtool, R package, API access

### Sheet: Sheet2
tool_name	The name of the software
tool_manuscript	Link to the corresponding software manuscript
doi_manuscript	DOI of the software manuscript
project_homepage	Link to the Software Homepage
available_documentation_demo	Indicator, whether a usage documentation or even usage demo is avaialble
input_formats	Description on how the data should be provided
perform_enrichment_analysis	Does the tool perfom enrichment analysis?
quantification_of_gene_set_similarity	Does the tool has any form of quantification (scores, etc.) for the gene set similarity
aggregation_of_gene_sets	Does the tool provide modes (clustering, etc.) to aggregate gene sets into larger, (funtionally) similar groups
web_application	Does the tool include a Web application?
visual_summaries_GOgraphs	Does the tool provide visualisations of the enrichment results?
interactive_visualisations	Does the tool provide interactive visualisations?
reproducibility_reports_sessions	Does the tool provide any way to download the results to enrsure reproducibility?
bioconductor_integration	Is the tool available on Bioconductor as a package?
software_language	The software language used in the implementation
software_packaged	Is the software provided as an installable R or Python package?
software_license	Description of the software license
usage_modality	How can the software be used? (Installable, local use, only web application, etc.)
misc_info	Miscellanoeus information
